# Functional characterization of a Con7-related transcription factor in *Coprinopsis cinerea* indicates evolutionary conservation of morphogenetic roles

**DOI:** 10.1101/2025.09.11.675558

**Authors:** Hongli Wu, Zsolt Merényi, Máté Virágh, Xiao-Bin Liu, Botond Hegedüs, Zhihao Hou, Edit Ábrahám, Anett Fürtön, Zsolt Kristóffy, Zoltán Lipinszki, László G. Nagy

## Abstract

Fruiting bodies of mushroom-forming fungi (Agaricomycetes) exhibit the highest degree of multicellular complexity in fungi, yet the molecular underpinnings of their developmental programs remain incompletely understood. Here, we characterize *gcd1*, a gene encoding a transcription factor in the Con7 subfamily of C2H2-type zinc finger proteins. This subfamily has previously been implicated in pathogenic morphogenesis in Ascomycota, but their role in Agaricomycetes has not previously been addressed. In *Coprinopsis cinerea*, CRISPR/Cas9-mediated deletion of *gcd1* resulted in strains with severely impaired fruiting body morphogenesis, with malformed cap, stipe, and gill tissues. *Gcd1* deletion strains lacked universal veil, resembling species with open (gymnocarpous) development. We find that GCD1/Con7 homologs are widely distributed in most Dikarya species and are mostly encoded by a single gene in each species’ genome. Transcriptome analyses identified several misregulated genes in the Δ*gcd1* mutant, which pinpoint potential mechanisms underlying its developmental defects as well as provided insights into the morphogenesis of mushroom fruiting bodies. These findings establish GCD1 as a key regulator of multicellular development in *C. cinerea* and broaden the known functions of Con7-like transcription factors to include fruiting body morphogenesis in Agaricomycetes. Overall, our results and the morphogenetic role of Con7-like transcription factors of Ascomycota suggest functional conservation over half a billion years of evolution.
