## Supplementary tables for "Functional characterization of a Con7-related transcription factor in *Coprinopsis cinerea* indicates evolutionary conservation of morphogenetic roles": Supplementary Table 1.xlsx

### Sheet: Sheet1
Primers and sgRNAs used in this study
Primer name	Sequence
gcd1_GF	GTATATCGCCCAGTGCTCGT
gcd1_GR	ACGGAATGATGACGAGAACC
gcd1_RT_F	TGGATAAGTACTCCGGGGGT
gcd1_RT_R	GGTCGGGTTTCCAGTCTTG
gcd1_sgRNA1	ATACTTGGGTATCTGGAGCTGGG
gcd1_sgRNA2	GATACGACGCTAGCGGGGTAAGG
gcd1_USHA_1F	TGCATGCCTGCAGGTCGACTGGCCGCAGTCTGTGGGTTTCTGAG
Cap_marker_1F	GCGCATCACCTGTTTTCAAC
Cap_marker_1R	CAACCTTCTCCGAGTTCTCTTC
Stipe_marker_1F	CTTCCATTCGACACTACCTCAG
Stipe_marker_1R	GCGTCCATGATACCGATACTG
Gill_marker_1F	TCTCCTTGCAGTTGCTCTG
Gill_marker_1R	CATTGTATTGGTTGCCGGTG
UV_marker_1F	GAACTGTTGGATGCCATTGAG
UV_marker_1R	AGATCGCCTTTTCTCGGATG
gcd1_USHA_FWD	TGCATGCCTGCAGGTCGACTGTGTCAGGCTGAAGAAGCACG
gcd1_USHA_REV	ACGCTCCTTCAGTTGCTTCGCGTATCAAAACCAATCATTTCCTCTCTCAC
gcd1_PABA_FWD	AAATGATTGGTTTTGATACGCGAAGCAACTGAAGGAGC
gcd1_PABA_REW	AAACTCGACTATGCTGGCCCTTCTTCTGGCATCTTT
gcd1_DSHA_FWD	GAGGAAAGATGCCAGAAGAAGGGCCAGCATAGTCGAGT
gcd1_DSHA_REW	GGTACCCGGGGATCCTCTAGTGTGGGTTTCTGAGGGACTGTATGG
gcd1_PUC19_FWD	CAGTCCCTCAGAAACCCACACTAGAGGATCCCCGGGTACC
gcd1_PUC19_REV	GTGCTTCTTCAGCCTGACACAGTCGACCTGCAGGCAT
beta-Tub_Promoter_F	CTGCAGGTCGACTTTCATTTAAACGGCTTCACG
beta-Tub_Promoter_R	CAGGCTTTTTCATGCTGGGAACGCGAGGTCAG
beta-tub_Hygro_F	GTTCCCAGCATGAAAAAGCCTG
beta-tub_Hygro_R	CTAACGAATCATCTATTCCTTTGCCCTCG
beta-tub_terminator_F	CAAAGGAATAGATGATTCGTTAGTTCTTTCCTGAAC
beta-tub_terminator_R	GTACCCGGGGATCCTCTAGCAATATTCATCT
