## Supplementary tables for "Functional characterization of a Con7-related transcription factor in *Coprinopsis cinerea* indicates evolutionary conservation of morphogenetic roles": Supplementary Table 2.xlsx

### Sheet: Tissue specific RNA-seq dataset
High-resolution tissue-specific RNA-Seq dataset
Normalized counts of marker genes from different tissue types of the C. cinerea WT strain. P2 refers to Stage 2 primordia. Mean values of four replicates for each tissue type are shown.
Protein_ID	P2_Nodulus_mean	P2_External_nodulus_mean	P2_Stipe_mean	P2_Central_stipe_mean	P2_UV_mean	P2_Upper_cap_mean	P2_Gill_mean	P2_PV_mean	P2_Cap_mean
CopciAB_422976	13.8765	12.7258	80.1709	18.2334	38.552	191.224	585.084	71.5675	10727
CopciAB_529780	197.769	44.4469	82.1519	2794.57	33.0314	28.2701	475.958	65.1147	525.191
CopciAB_391063	13.7707	13.4678	39.4978	17.5313	46.1882	94.987	8371.7	576.92	894.666
CopciAB_470115	8.49784	6.50122	7.61363	8.874	16581	14.9654	11.9855	13.6121	7.44198

### Sheet: Normalized Ct values 
	Normalized Ct values calculated by Ctmarker gene−Ctbeta-tubulin
		WT_1_C	WT_1_S	WT_2_C	WT_2_S	ΔGcd1_1_C	ΔGcd1_1_S	ΔGcd1_2_C	ΔGcd1_2_S
Cap marker	CopciAB_422976	3.34	9.95	2.48	6.69	6.3	8.79	4.36	9.88
Gill marker	CopciAB_391063	8.81	9.11	7.89	9.5	6.41	5.81	9.93	7.04
Stipe marker	CopciAB_529780	9.73	10.65	7.4	9.33	5.38	6.37	7.09	10.63
Universal veil marker	CopciAB_470115	-1.05	2.37	-2.62	0.76	7.91	8.27	9.2	9.81
