## Supplementary tables for "Functional characterization of a Con7-related transcription factor in *Coprinopsis cinerea* indicates evolutionary conservation of morphogenetic roles": Supplementary Table 4.xlsx

### Sheet: Column_description
Column name	Description
Dataset	DEG Dataset use for analysis, Down_DEG: down-regulated gene with foldchange < -1, Up_DEG: Up-regulated gene with foldchange > 1
Annotation	Gene Ontology Hierarchy: Biological Process (BP), Cellular Component (CC), Molecular Function (MF)
Ratio in dataset	The ratio of the annotated genes in the dataset=(#Genes in the DEG list with this term)/(#Gene in the DEG list)
Ratio in all genes	The ratio of the annotated genes among all genes=(#ALL genes with this term)/(#All genes)
Fisher test p.value	Fisher's Exact Test p.value
ONTOLOGY	Gene Ontology Hierarchy: Biological Process (BP), Cellular Component (CC), Molecular Function (MF)
GO.ID	Gene Ontology ID
Term	Gene Ontology term
Annotated	number of all genes that are annotated in a term
Significant	ratio of input genes that are annotated in this term
Expected	expected number of genes in the DEG list that would be annotated to a specific GO term
Classic	the Fisher’s Exact Test is used to assess the statistical significance of the association between genes in the DEG list and a given GO term.
Significant_genes	GeneIDs which are identified as significant enrichment in this term

### Sheet: Supplementary Table 4a
Supplementary Table 4a. Summary table of GO annotation
Dataset (Supplementary Table S4b)	Annotation	#Genes in the DEG list with this Ontology	#Gene in the DEG list	#All genes with this Ontology	#All genes	Ratio in dataset	Ratio in all genes	Fisher test p.value
Down_DEG	BP	77	585	3260	12795	0.131624	0.254787	5.65652e-12
Down_DEG	MF	169	585	5303	12795	0.288889	0.414459	8.35116e-09
Down_DEG	CC	24	585	1474	12795	0.0410256	0.115201	1.27103e-09
Down_DEG	All (including the above all annotations)	188	585	6035	12795	0.321368	0.471669	5.668e-14
Dataset (Supplementary Table S4c)	Annotation	#Genes in the DEG list with this Ontology	#Gene in the DEG list	#All genes with this Ontology	#All genes	Ratio in dataset	Ratio in all genes	Fisher test p.value
Up_DEG	BP	127	350	3260	12795	0.362857	0.254787	2.36767e-06
Up_DEG	MF	192	350	5303	12795	0.548571	0.414459	1.38104e-07
Up_DEG	CC	74	350	1474	12795	0.211429	0.115201	6.95894e-08
Up_DEG	All (including the above all annotations)	212	350	6035	12795	0.605714	0.471669	3.881e-07

### Sheet: Supplementary Table 4b
Supplementary Table 4b. GO enrichment analysis of Downregulated genes
	GO.ID	Term	Annotated	Significant	Expected	classic	significant_genes
BP	GO:0007166	cell surface receptor signaling pathway	19	4	0.45	0.00087	CopciAB_374792.T0, CopciAB_393050.T0, CopciAB_452002.T0, CopciAB_486383.T0
BP	GO:0005975	carbohydrate metabolic process	263	15	6.25	0.00269	CopciAB_1002427.T0, CopciAB_361787.T0, CopciAB_366990.T0, CopciAB_376074.T0, CopciAB_440521.T0, CopciAB_441344.T0, CopciAB_448302.T0, CopciAB_455828.T0, CopciAB_459478.T0, CopciAB_459642.T0, CopciAB_480871.T0, CopciAB_485187.T0, CopciAB_488885.T0, CopciAB_518489.T0, CopciAB_524741.T0
BP	GO:0006468	protein phosphorylation	229	15	5.44	0.00308	CopciAB_1001791.T0, CopciAB_1001807.T0, CopciAB_1002730.T0, CopciAB_370646.T0, CopciAB_382169.T0, CopciAB_384611.T0, CopciAB_393050.T0, CopciAB_404912.T0, CopciAB_407805.T0, CopciAB_430689.T0, CopciAB_433823.T0, CopciAB_438455.T0, CopciAB_455862.T0, CopciAB_492370.T0, CopciAB_547298.T0
BP	GO:0000079	cyclin-dependent protein serine/threonine kinase activity	13	3	0.31	0.0031	CopciAB_1001791.T0, CopciAB_1001807.T0, CopciAB_384611.T0
BP	GO:0000272	polysaccharide catabolic process	10	2	0.24	0.02215	CopciAB_361787.T0, CopciAB_441344.T0
BP	GO:0006383	transcription by RNA polymerase III	11	2	0.26	0.02666	CopciAB_363691.T0, CopciAB_374193.T0
BP	GO:0006665	sphingolipid metabolic process	11	2	0.26	0.02666	CopciAB_372384.T0, CopciAB_381637.T0
CC	GO:0009277	fungal-type cell wall	34	4	0.55	0.0018	CopciAB_361161.T0, CopciAB_413238.T0, CopciAB_419467.T0, CopciAB_427537.T0
CC	GO:0016020	membrane	572	16	9.31	0.0035	CopciAB_203952.T0, CopciAB_224349.T0, CopciAB_370035.T0, CopciAB_401503.T0, CopciAB_410069.T0, CopciAB_417240.T0, CopciAB_432854.T0, CopciAB_433858.T0, CopciAB_446075.T0, CopciAB_447110.T0, CopciAB_454731.T0, CopciAB_465723.T0, CopciAB_474705.T0, CopciAB_500954.T0, CopciAB_528682.T0, CopciAB_541843.T0
MF	GO:0004497	monooxygenase activity	159	22	5.07	2.9e-08	CopciAB_1002282.T0, CopciAB_201523.T0, CopciAB_32225.T0, CopciAB_355877.T0, CopciAB_359808.T0, CopciAB_361786.T0, CopciAB_364305.T0, CopciAB_368784.T0, CopciAB_370979.T0, CopciAB_371700.T0, CopciAB_375814.T0, CopciAB_383559.T0, CopciAB_393477.T0, CopciAB_420898.T0, CopciAB_433858.T0, CopciAB_438884.T0, CopciAB_462868.T0, CopciAB_465249.T0, CopciAB_471262.T0, CopciAB_476986.T0, CopciAB_493277.T0, …
MF	GO:0020037	heme binding	172	20	5.49	3.9e-07	CopciAB_1002282.T0, CopciAB_201523.T0, CopciAB_32225.T0, CopciAB_355877.T0, CopciAB_359808.T0, CopciAB_361786.T0, CopciAB_364305.T0, CopciAB_368784.T0, CopciAB_370979.T0, CopciAB_371700.T0, CopciAB_375814.T0, CopciAB_383559.T0, CopciAB_407604.T0, CopciAB_420898.T0, CopciAB_438884.T0, CopciAB_440687.T0, CopciAB_462868.T0, CopciAB_465249.T0, CopciAB_471262.T0, CopciAB_78036.T0
MF	GO:0016705	oxidoreductase activity, acting on paired donors	160	20	5.1	8.4e-07	CopciAB_1002282.T0, CopciAB_201523.T0, CopciAB_32225.T0, CopciAB_355877.T0, CopciAB_359808.T0, CopciAB_361786.T0, CopciAB_364305.T0, CopciAB_368784.T0, CopciAB_370979.T0, CopciAB_371700.T0, CopciAB_375814.T0, CopciAB_383559.T0, CopciAB_420898.T0, CopciAB_433858.T0, CopciAB_438884.T0, CopciAB_462868.T0, CopciAB_465249.T0, CopciAB_471262.T0, CopciAB_493277.T0, CopciAB_78036.T0
MF	GO:0005506	iron ion binding	159	18	5.07	2.3e-06	CopciAB_1002282.T0, CopciAB_201523.T0, CopciAB_32225.T0, CopciAB_355877.T0, CopciAB_359808.T0, CopciAB_361786.T0, CopciAB_364305.T0, CopciAB_368784.T0, CopciAB_370979.T0, CopciAB_371700.T0, CopciAB_375814.T0, CopciAB_383559.T0, CopciAB_420898.T0, CopciAB_438884.T0, CopciAB_462868.T0, CopciAB_465249.T0, CopciAB_471262.T0, CopciAB_78036.T0
MF	GO:0016614	oxidoreductase activity, acting on CH-OH group of donors	83	7	2.65	0.002	CopciAB_1001344.T0, CopciAB_197512.T0, CopciAB_369969.T0, CopciAB_372581.T0, CopciAB_377030.T0, CopciAB_522835.T0, CopciAB_542315.T0
MF	GO:0004348	glucosylceramidase activity	3	2	0.1	0.003	CopciAB_372384.T0, CopciAB_381637.T0
MF	GO:0019901	protein kinase binding	14	3	0.45	0.009	CopciAB_1001791.T0, CopciAB_1001807.T0, CopciAB_384611.T0
MF	GO:0071949	FAD binding	48	5	1.53	0.018	CopciAB_472182.T0, CopciAB_496521.T0, CopciAB_500655.T0, CopciAB_513409.T0, CopciAB_87116.T0
MF	GO:0050660	flavin adenine dinucleotide binding	117	11	3.73	0.02	CopciAB_369969.T0, CopciAB_372581.T0, CopciAB_377030.T0, CopciAB_433858.T0, CopciAB_472182.T0, CopciAB_496521.T0, CopciAB_500655.T0, CopciAB_513409.T0, CopciAB_522835.T0, CopciAB_542315.T0, CopciAB_87116.T0
MF	GO:0005199	structural constituent of cell wall	34	4	1.08	0.022	CopciAB_361161.T0, CopciAB_413238.T0, CopciAB_419467.T0, CopciAB_427537.T0

### Sheet: Supplementary Table 4c
Supplementary Table 4c. GO enrichment analysis of Upregulated genes
	GO.ID	Term	Annotated	Significant	Expected	classic	significant_genes
BP	GO:0006412	translation	184	33	7.21	1.6e-09	CopciAB_1000149.T0, CopciAB_16780.T0, CopciAB_357200.T0, CopciAB_357837.T0, CopciAB_357958.T0, CopciAB_359861.T0, CopciAB_361215.T0, CopciAB_362592.T0, CopciAB_363200.T0, CopciAB_370663.T0, CopciAB_372140.T0, CopciAB_378531.T0, CopciAB_386834.T0, CopciAB_393572.T0, CopciAB_402123.T0, CopciAB_413961.T0, CopciAB_415536.T0, CopciAB_421646.T0, CopciAB_430087.T0, CopciAB_433428.T0, CopciAB_444674.T0, …
BP	GO:0006086	pyruvate decarboxylation to acetyl-CoA	5	4	0.2	1.1e-05	CopciAB_385900.T0, CopciAB_440087.T0, CopciAB_445785.T0, CopciAB_501813.T0
BP	GO:0006099	tricarboxylic acid cycle	19	6	0.74	5.7e-05	CopciAB_363708.T0, CopciAB_409635.T0, CopciAB_444503.T0, CopciAB_464081.T0, CopciAB_497099.T0, CopciAB_501208.T0
BP	GO:0030150	protein import into mitochondrial matrix	5	3	0.2	0.00055	CopciAB_121142.T0, CopciAB_353775.T0, CopciAB_497777.T0
BP	GO:0032543	mitochondrial translation	6	3	0.24	0.00108	CopciAB_372140.T0, CopciAB_413961.T0, CopciAB_494887.T0
BP	GO:0015986	proton motive force-driven ATP synthesis	13	3	0.51	0.01259	CopciAB_388680.T0, CopciAB_400509.T0, CopciAB_540245.T0
BP	GO:0007017	microtubule-based process	27	4	1.06	0.01959	CopciAB_176636.T0, CopciAB_359665.T0, CopciAB_393528.T0, CopciAB_519006.T0
BP	GO:0006457	protein folding	48	6	1.88	0.03407	CopciAB_358627.T0, CopciAB_385631.T0, CopciAB_428312.T0, CopciAB_457231.T0, CopciAB_492614.T0, CopciAB_546731.T0
BP	GO:0008535	respiratory chain complex IV assembly	6	2	0.24	0.03892	CopciAB_380330.T0, CopciAB_499489.T0
CC	GO:0005840	ribosome	122	25	6.12	5.6e-07	CopciAB_1000149.T0, CopciAB_16780.T0, CopciAB_357200.T0, CopciAB_359861.T0, CopciAB_361215.T0, CopciAB_362592.T0, CopciAB_363200.T0, CopciAB_370663.T0, CopciAB_372140.T0, CopciAB_378531.T0, CopciAB_386834.T0, CopciAB_402123.T0, CopciAB_411545.T0, CopciAB_415536.T0, CopciAB_421646.T0, CopciAB_444674.T0, CopciAB_449157.T0, CopciAB_450865.T0, CopciAB_461678.T0, CopciAB_462134.T0, CopciAB_466984.T0, …
CC	GO:0005874	microtubule	7	4	0.35	0.00018	CopciAB_176636.T0, CopciAB_359665.T0, CopciAB_393528.T0, CopciAB_519006.T0
CC	GO:0015934	large ribosomal subunit	20	6	1	0.00075	CopciAB_357200.T0, CopciAB_359861.T0, CopciAB_361215.T0, CopciAB_372140.T0, CopciAB_378531.T0, CopciAB_402123.T0
CC	GO:0005741	mitochondrial outer membrane	12	4	0.6	0.0011	CopciAB_353775.T0, CopciAB_478119.T0, CopciAB_478386.T0, CopciAB_506733.T0
CC	GO:0045254	pyruvate dehydrogenase complex	3	2	0.15	0.00722	CopciAB_440087.T0, CopciAB_445785.T0
CC	GO:0005743	mitochondrial inner membrane	43	8	2.16	0.02116	CopciAB_121142.T0, CopciAB_400509.T0, CopciAB_416837.T0, CopciAB_446420.T0, CopciAB_451984.T0, CopciAB_495468.T0, CopciAB_499489.T0, CopciAB_542396.T0
CC	GO:0045261	proton-transporting ATP synthase complex	5	2	0.25	0.02253	CopciAB_388680.T0, CopciAB_540245.T0
CC	GO:0005761	mitochondrial ribosome	6	3	0.3	0.04901	CopciAB_363200.T0, CopciAB_372140.T0, CopciAB_493899.T0
MF	GO:0003735	structural constituent of ribosome	128	27	4.64	3.3e-14	CopciAB_1000149.T0, CopciAB_16780.T0, CopciAB_357200.T0, CopciAB_359861.T0, CopciAB_361215.T0, CopciAB_362592.T0, CopciAB_363200.T0, CopciAB_370663.T0, CopciAB_372140.T0, CopciAB_378531.T0, CopciAB_386834.T0, CopciAB_402123.T0, CopciAB_411545.T0, CopciAB_413961.T0, CopciAB_415536.T0, CopciAB_417666.T0, CopciAB_421646.T0, CopciAB_444674.T0, CopciAB_449157.T0, CopciAB_450865.T0, CopciAB_461678.T0, …
MF	GO:0005200	structural constituent of cytoskeleton	4	4	0.14	1.7e-06	CopciAB_176636.T0, CopciAB_359665.T0, CopciAB_393528.T0, CopciAB_519006.T0
MF	GO:0009055	electron transfer activity	13	6	0.47	0.0001	CopciAB_363708.T0, CopciAB_374023.T0, CopciAB_413679.T0, CopciAB_441683.T0, CopciAB_450372.T0, CopciAB_453529.T0
MF	GO:0004739	pyruvate dehydrogenase (acetyl-transferring) activity	2	2	0.07	0.0013	CopciAB_385900.T0, CopciAB_501813.T0
MF	GO:0005525	GTP binding	128	12	4.64	0.0022	CopciAB_176636.T0, CopciAB_274375.T0, CopciAB_359665.T0, CopciAB_393528.T0, CopciAB_427210.T0, CopciAB_445870.T0, CopciAB_475797.T0, CopciAB_493094.T0, CopciAB_494562.T0, CopciAB_496363.T0, CopciAB_519006.T0, CopciAB_528086.T0
MF	GO:0003924	GTPase activity	92	9	3.33	0.0058	CopciAB_238060.T0, CopciAB_393528.T0, CopciAB_432480.T0, CopciAB_445870.T0, CopciAB_475797.T0, CopciAB_493094.T0, CopciAB_496363.T0, CopciAB_519006.T0, CopciAB_528086.T0
MF	GO:0051287	NAD binding	34	5	1.23	0.007	CopciAB_374023.T0, CopciAB_441034.T0, CopciAB_441795.T0, CopciAB_444503.T0, CopciAB_62205.T0
MF	GO:0005315	phosphate transmembrane transporter activity	4	2	0.14	0.0075	CopciAB_392432.T0, CopciAB_480537.T0
MF	GO:0050525	cutinase activity	5	2	0.18	0.0122	CopciAB_369701.T0, CopciAB_502296.T0
MF	GO:0051539	4 iron, 4 sulfur cluster binding	14	3	0.51	0.0127	CopciAB_374023.T0, CopciAB_423922.T0, CopciAB_501208.T0
MF	GO:0046933	proton-transporting ATP synthase activity	6	2	0.22	0.0178	CopciAB_388680.T0, CopciAB_540245.T0
MF	GO:0003746	translation elongation factor activity	7	2	0.25	0.0243	CopciAB_357958.T0, CopciAB_475797.T0
MF	GO:0051087	protein-folding chaperone binding	12	3	0.43	0.0314	CopciAB_358627.T0, CopciAB_492614.T0, CopciAB_497777.T0
MF	GO:0051537	2 iron, 2 sulfur cluster binding	8	2	0.29	0.0317	CopciAB_363708.T0, CopciAB_453529.T0
MF	GO:0044183	protein folding chaperone	22	3	0.8	0.036	CopciAB_428312.T0, CopciAB_457231.T0, CopciAB_546731.T0
MF	GO:0004525	ribonuclease III activity	9	2	0.33	0.0398	CopciAB_372140.T0, CopciAB_502735.T0
MF	GO:0000049	tRNA binding	10	2	0.36	0.0485	CopciAB_461737.T0, CopciAB_465095.T0
