## Supplementary tables for "Functional characterization of a Con7-related transcription factor in *Coprinopsis cinerea* indicates evolutionary conservation of morphogenetic roles": Supplementary Table 5.xlsx

### Sheet: Description
Kinase_group	Kinases which are classfied into six different groups
Kinase_family	Kinases which are classfied into different families
Devreg	developmentally regulated genes
Column name	description
gene_id	Protein ID
log2FoldChange	log2 of fold change
lfcSE	the standard error of the log2FoldChange
pvalue	unadjusted p-value associated with the Wald statistic
padj	p-value adjusted by Benjamini-Hochberg method
InterPro_accession	Interproscan ID of annotated gene
InterPro_description	Description of InterPro annotations

### Sheet: Table 5a
The putative kinases sets identified in Krizsán et al., 2019.
gene_id	Kinase_group	Kinase_family	Devreg
CopciAB_108063.T0	TKL	TKL:TKL-ccin	NDR	FB	FB development
CopciAB_11317.T0	CK1	CK1:CK1:CK1-G	NDR	INIT	FB-init
CopciAB_138391.T0	CMGC	CMGC:DYRK:YAK	FB	Both	FB development + FB-init
CopciAB_147566.T0	TKL	TKL:TKL-ccin	NDR	NDR	non developmentally regulated
CopciAB_165422.T0	STE	STE:STE7:MEK1	FB
CopciAB_186221.T0	STE	STE:STE7:STE7-Unclassified	NDR
CopciAB_187372.T0	AGC	AGC:AGC1	FB
CopciAB_19106.T0	Atypical	Atypical:PIKK:ATR	FB
CopciAB_204055.T0	Other	Other:ULK:ULK	FB
CopciAB_218869.T0	Other	Other:FunK1	NDR
CopciAB_232971.T0	PKL	PKL:CAK:Fmp29	FB
CopciAB_244680.T0	PKL	PKL:PKL-Unique	INIT
CopciAB_250393.T0	AGC	AGC:NDR:NDR	NDR
CopciAB_261683.T0	TKL	TKL:LISK:LISK-DD1	FB
CopciAB_263750.T0	Other	Other:Other-Unique	FB
CopciAB_274375.T0	TKL	TKL:TKL-ccin	NDR
CopciAB_278770.T0	Atypical	Atypical:PDHK:PDHK	FB
CopciAB_280222.T0	STE	STE:STE20:YSK	FB
CopciAB_286805.T0	STE	STE:STE11:CDC15	FB
CopciAB_353910.T0	STE	STE:STE11:STE11-Unclassified	NDR
CopciAB_354384.T0	CMGC	CMGC:CK2	NDR
CopciAB_354501.T0	Other	Other:FunK1	Both
CopciAB_354746.T0	Atypical	Atypical:Alpha:Alpha-Unclassified	NDR
CopciAB_354947.T0	AGC	AGC:NDR:NDR-Unclassified	NDR
CopciAB_355151.T0	CMGC	CMGC:CDK:CRK7	NDR
CopciAB_356069.T0	Atypical	Atypical:ABC1:ABC1-B	FB
CopciAB_357231.T0	Other	Other:Mak2	FB
CopciAB_357261.T0	CAMK	CAMK:CAMK-Unique	Both
CopciAB_357805.T0	Atypical	Atypical:ABC1:ABC1-C	NDR
CopciAB_358738.T0	Atypical	Atypical:HisK	FB
CopciAB_358799.T0	TKL	TKL:TKL-ccin	NDR
CopciAB_359429.T0	TKL	TKL:TKL-ccin	FB
CopciAB_361063.T0	AGC	AGC:PKA	NDR
CopciAB_361663.T0	STE	STE:STE20:YSK	NDR
CopciAB_362355.T0	TKL	TKL:TKL-ccin	NDR
CopciAB_362899.T0	CMGC	CMGC:GSK	NDR
CopciAB_364173.T0	Other	Other:IRE	NDR
CopciAB_364848.T0	Other	Other:FunK1	NDR
CopciAB_364989.T0	CMGC	CMGC:CDK:CDK9	FB
CopciAB_365333.T0	Other	Other:AgaK1	NDR
CopciAB_365598.T0	Other	Other:Haspin	FB
CopciAB_366673.T0	AGC	AGC:AGC-Unique	FB
CopciAB_366853.T0	Other	Other:IKS	NDR
CopciAB_366999.T0	Other	Other:FunK1	FB
CopciAB_368043.T0	Atypical	Atypical:PIKK:PI3K	NDR
CopciAB_369049.T0	Other	Other:PEK:GCN2	FB
CopciAB_369187.T0	TKL	TKL:TKL-ccin	FB
CopciAB_370279.T0	STE	STE:STE7:MEK1	NDR
CopciAB_370464.T0	Atypical	Atypical:Alpha:Alpha-Unclassified	NDR
CopciAB_370626.T0	Other	Other:Mak2	NDR
CopciAB_370646.T0	Other	Other:AgaK1	NDR
CopciAB_370657.T0	Other	Other:AgaK1	FB
CopciAB_370932.T0	STE	STE:STE-Unique	FB
CopciAB_370947.T0	Other	Other:FunK1	NDR
CopciAB_371582.T0	Atypical	Atypical:Alpha:Alpha-Unclassified	NDR
CopciAB_371750.T0	CMGC	CMGC:DYRK:PRP4	NDR
CopciAB_372582.T0	Other	Other:AgaK1	NDR
CopciAB_372592.T0	Other	Other:AgaK1	FB
CopciAB_372620.T0	Other	Other:AgaK1	FB
CopciAB_373460.T0	CAMK	CAMK:CAMKL:Kin1	NDR
CopciAB_373470.T0	CMGC	CMGC:CDK:CDC2	FB
CopciAB_373549.T0	PKL	PKL:ccin4	FB
CopciAB_373858.T0	Other	Other:FunK1	NDR
CopciAB_374032.T0	CMGC	CMGC:SRPK	FB
CopciAB_374043.T0	Other	Other:Bud32	NDR
CopciAB_374463.T0	Other	Other:FunK1	NDR
CopciAB_374758.T0	Other	Other:Aur	FB
CopciAB_375402.T0	TKL	TKL:TKL-ccin	NDR
CopciAB_376625.T0	Other	Other:HAL	FB
CopciAB_376774.T0	Other	Other:FunK1	FB
CopciAB_376959.T0	Other	Other:Other-Unique	FB
CopciAB_378005.T0	Other	Other:FunK1	NDR
CopciAB_379117.T0	Other	Other:FunK1	NDR
CopciAB_379121.T0	Other	Other:FunK1	NDR
CopciAB_379412.T0	CMGC	CMGC:CLK	NDR
CopciAB_379484.T0	Other	Other:FunK1	FB
CopciAB_379729.T0	CMGC	CMGC:MAPK:MAPK-Unclassified	FB
CopciAB_379951.T0	CAMK	CAMK:CAMKL:MARK	NDR
CopciAB_380636.T0	Atypical	Atypical:Alpha:Alpha-Unclassified	NDR
CopciAB_382121.T0	Other	Other:FunK1	NDR
CopciAB_382169.T0	Other	Other:FunK1	NDR
CopciAB_382801.T0	AGC	AGC:YANK	NDR
CopciAB_383606.T0	Other	Other:FunK1	NDR
CopciAB_383673.T0	Atypical	Atypical:Alpha:Alpha-Unclassified	NDR
CopciAB_393050.T0	TKL	TKL:TKL-ccin	FB
CopciAB_393662.T0	Other	Other:FunK1	NDR
CopciAB_394392.T0	Atypical	Atypical:ABC1:ABC1-B	NDR
CopciAB_396210.T0	Other	Other:FunK1	FB
CopciAB_397547.T0	CAMK	CAMK:CAMKL:GIN4	FB
CopciAB_398785.T0	CMGC	CMGC:SRPK	NDR
CopciAB_398996.T0	Other	Other:FunK1	NDR
CopciAB_399478.T0	CAMK	CAMK:CAMKL:Kin4	NDR
CopciAB_399613.T0	Atypical	Atypical:RIO:RIO1	NDR
CopciAB_402167.T0	Other	Other:Other-Unique	FB
CopciAB_402905.T0	PKL	PKL:ccin4	FB
CopciAB_403152.T0	Other	Other:PLK:PLK1	FB
CopciAB_403162.T0	Other	Other:FunK1	NDR
CopciAB_403911.T0	PKL	PKL:ccin3	FB
CopciAB_404385.T0	Other	Other:FunK1	FB
CopciAB_404912.T0	TKL	TKL:TKL-ccin	NDR
CopciAB_405337.T0	CAMK	CAMK:CAMKL:GIN4	FB
CopciAB_406476.T0	Other	Other:FunK1	NDR
CopciAB_407043.T0	Other	Other:FunK1	NDR
CopciAB_407805.T0	Other	Other:FunK1	FB
CopciAB_408364.T0	PKL	PKL:CAK:Fmp29-like	NDR
CopciAB_408928.T0	Other	Other:FunK1	NDR
CopciAB_408932.T0	Other	Other:FunK1	NDR
CopciAB_408996.T0	Atypical	Atypical:HisK	FB
CopciAB_409183.T0	PKL	PKL:ccin3	NDR
CopciAB_411802.T0	PKL	PKL:CAK:ChoK	FB
CopciAB_413523.T0	Other	Other:SCY1	FB
CopciAB_413665.T0	CMGC	CMGC:MAPK:ERK1	NDR
CopciAB_413694.T0	AGC	AGC:NDR:NDR	FB
CopciAB_415507.T0	CMGC	CMGC:CLK	NDR
CopciAB_416523.T0	CAMK	CAMK:CAMKL:PASK	FB
CopciAB_416566.T0	Atypical	Atypical:RIO:RIO2	NDR
CopciAB_417694.T0	Other	Other:SCY1	NDR
CopciAB_418410.T0	AGC	AGC:PDK1	NDR
CopciAB_419097.T0	AGC	AGC:PKC:PKC-Unclassified	NDR
CopciAB_420995.T0	Other	Other:FunK1	NDR
CopciAB_421651.T0	AGC	AGC:RSK:RSK-Unclassified	FB
CopciAB_422799.T0	Other	Other:NAK:NAK-Unclassified	NDR
CopciAB_422905.T0	Other	Other:FunK1	NDR
CopciAB_422921.T0	Other	Other:FunK1	NDR
CopciAB_423744.T0	STE	STE:STE11:CDC15	FB
CopciAB_427108.T0	PKL	PKL:CAK:CAK-fungal1	FB
CopciAB_428994.T0	PKL	PKL:ccin3	FB
CopciAB_429295.T0	STE	STE:STE20:PAKA	FB
CopciAB_429744.T0	CMGC	CMGC:MAPK:MAPK-Unclassified	FB
CopciAB_430689.T0	Other	Other:FunK1	NDR
CopciAB_433472.T0	CMGC	CMGC:SRPK	Both
CopciAB_433823.T0	PKL	PKL:PKL-Unique	FB
CopciAB_434728.T0	Other	Other:FunK1	NDR
CopciAB_434732.T0	Other	Other:FunK1	NDR
CopciAB_434782.T0	Other	Other:FunK1	FB
CopciAB_435914.T0	Other	Other:FunK1	NDR
CopciAB_435970.T0	Other	Other:NEK:NEK2	NDR
CopciAB_438455.T0	Other	Other:AgaK1	FB
CopciAB_439087.T0	CAMK	CAMK:CAMK-Unique	FB
CopciAB_439276.T0	PKL	PKL:ccin4	NDR
CopciAB_439934.T0	Atypical	Atypical:PIKK:FRAP	NDR
CopciAB_440447.T0	CMGC	CMGC:SRPK	FB
CopciAB_441891.T0	Other	Other:HAL	FB
CopciAB_441896.T0	AGC	AGC:AGC-Unique	FB
CopciAB_441916.T0	CMGC	CMGC:CDK:CDK-Unclassified	FB
CopciAB_442052.T0	Other	Other:FunK1	NDR
CopciAB_442580.T0	Other	Other:FunK1	FB
CopciAB_443321.T0	AGC	AGC:Akt	NDR
CopciAB_443555.T0	CMGC	CMGC:CDK:CDK7	NDR
CopciAB_443961.T0	Other	Other:Other-Unique	FB
CopciAB_444045.T0	CAMK	CAMK:CAMK-Unique	FB
CopciAB_444092.T0	Other	Other:FunK1	FB
CopciAB_444318.T0	Other	Other:FunK1	Both
CopciAB_444527.T0	Atypical	Atypical:PIKK:TRRAP	NDR
CopciAB_444565.T0	STE	STE:STE20:YSK	FB
CopciAB_445505.T0	CMGC	CMGC:MAPK:MAPK-Unclassified	NDR
CopciAB_445594.T0	Other	Other:CDC7	FB
CopciAB_446224.T0	TKL	TKL:TKL-ccin	FB
CopciAB_446648.T0	Other	Other:AgaK1	FB
CopciAB_446859.T0	Other	Other:FunK1	NDR
CopciAB_446910.T0	STE	STE:STE20:PAKA	NDR
CopciAB_446920.T0	Other	Other:FunK1	NDR
CopciAB_446922.T0	Other	Other:FunK1	FB
CopciAB_447354.T0	Other	Other:FunK1	FB
CopciAB_448158.T0	Other	Other:FunK1	NDR
CopciAB_448193.T0	CK1	CK1:CK1:CK1-Unclassified	FB
CopciAB_448707.T0	Other	Other:FunK1	Both
CopciAB_448807.T0	CAMK	CAMK:CAMKL:MARK	Both
CopciAB_449305.T0	CMGC	CMGC:MAPK:MAPK-Unclassified	FB
CopciAB_449440.T0	CK1	CK1:CK1:CK1-D	NDR
CopciAB_449595.T0	AGC	AGC:Akt	FB
CopciAB_449869.T0	CAMK	CAMK:RAD53	FB
CopciAB_450167.T0	CAMK	CAMK:CAMKL:CHK1	NDR
CopciAB_450257.T0	PKL	PKL:ccin9	Both
CopciAB_451134.T0	Other	Other:AgaK1	Both
CopciAB_451261.T0	Atypical	Atypical:PIKK:PI4K	FB
CopciAB_451551.T0	Other	Other:FunK1	FB
CopciAB_451611.T0	CAMK	CAMK:CAMK1	FB
CopciAB_452576.T0	CAMK	CAMK:CAMKL:AMPK	FB
CopciAB_453453.T0	Other	Other:FunK1	FB
CopciAB_453815.T0	Atypical	Atypical:PIKK:PI4K	FB
CopciAB_453889.T0	PKL	PKL:PKL-Unique	FB
CopciAB_455101.T0	Other	Other:FunK1	FB
CopciAB_455862.T0	Other	Other:FunK1	FB
CopciAB_456025.T0	Other	Other:FunK1	FB
CopciAB_456245.T0	Other	Other:FunK1	FB
CopciAB_456276.T0	Other	Other:RAN	FB
CopciAB_457274.T0	PKL	PKL:CAK:Fmp29	FB
CopciAB_458741.T0	PKL	PKL:ccin9	FB
CopciAB_45965.T0	AGC	AGC:PKA	FB
CopciAB_460253.T0	Other	Other:NAK:NAK-Unclassified	NDR
CopciAB_460475.T0	CMGC	CMGC:CDK:CDK8	FB
CopciAB_460949.T0	Other	Other:FunK1	NDR
CopciAB_461884.T0	AGC	AGC:PKA	FB
CopciAB_462004.T0	CK1	CK1:CK1:CK1-G	NDR
CopciAB_462137.T0	Other	Other:RAN	FB
CopciAB_462154.T0	CAMK	CAMK:CAMK1	NDR
CopciAB_464396.T0	PKL	PKL:CAK:Fmp29	FB
CopciAB_464408.T0	Other	Other:FunK1	FB
CopciAB_464614.T0	Other	Other:FunK1	FB
CopciAB_464731.T0	Other	Other:FunK1	FB
CopciAB_464876.T0	TKL	TKL:TKL-ccin	NDR
CopciAB_464890.T0	AGC	AGC:AGCUnique	FB
CopciAB_465790.T0	Other	Other:FunK1	NDR
CopciAB_466150.T0	Other	Other:FunK1	FB
CopciAB_466770.T0	Other	Other:TTK	FB
CopciAB_467149.T0	CMGC	CMGC:SRPK	FB
CopciAB_467256.T0	Other	Other:FunK1	NDR
CopciAB_467792.T0	AGC	AGC:NDR:NDR	NDR
CopciAB_468316.T0	Other	Other:FunK1	NDR
CopciAB_468487.T0	CMGC	CMGC:CLK	NDR
CopciAB_469209.T0	CK1	CK1:CK1:CK1-D	NDR
CopciAB_469373.T0	Other	Other:CAMKK:ELM	NDR
CopciAB_469795.T0	Other	Other:FunK1	NDR
CopciAB_470359.T0	Other	Other:FunK1	NDR
CopciAB_470504.T0	Atypical	Atypical:HisK	FB
CopciAB_470611.T0	CAMK	CAMK:CAMK1	FB
CopciAB_470972.T0	Other	Other:Other-Unique	FB
CopciAB_471204.T0	AGC	AGC:YANK	FB
CopciAB_471344.T0	CAMK	CAMK:CAMK-Unique	FB
CopciAB_473299.T0	Other	Other:Other-Unique	FB
CopciAB_473327.T0	CMGC	CMGC:CDK:PITSLRE	NDR
CopciAB_473513.T0	Other	Other:AgaK1	FB
CopciAB_473595.T0	Other	Other:AgaK1	FB
CopciAB_474858.T0	STE	STE:STE11:STE11-Unclassified	NDR
CopciAB_476878.T0	TKL	TKL:TKL-ccin	FB
CopciAB_478871.T0	STE	STE:STE11:STE11-Unclassified	FB
CopciAB_480153.T0	Other	Other:FunK1	NDR
CopciAB_480759.T0	PKL	PKL:ccin4	FB
CopciAB_482713.T0	Other	Other:FunK1	NDR
CopciAB_482772.T0	TKL	TKL:TKL-ccin	Both
CopciAB_482778.T0	Other	Other:FunK1	NDR
CopciAB_483074.T0	Other	Other:FunK1	NDR
CopciAB_483091.T0	PKL	PKL:CAK:Fmp29	Both
CopciAB_483166.T0	Other	Other:FunK1	NDR
CopciAB_483540.T0	Other	Other:FunK1	NDR
CopciAB_485840.T0	CMGC	CMGC:DYRK:DYRK2	NDR
CopciAB_488868.T0	PKL	PKL:ccin9	FB
CopciAB_491531.T0	Other	Other:AgaK1	Both
CopciAB_492116.T0	Other	Other:FunK1	NDR
CopciAB_492244.T0	Other	Other:FunK1	NDR
CopciAB_492370.T0	Other	Other:FunK1	NDR
CopciAB_492376.T0	PKL	PKL:CAK:Fmp29	NDR
CopciAB_492701.T0	Other	Other:HAL	FB
CopciAB_492829.T0	AGC	AGC:DMPK:GEK	NDR
CopciAB_493180.T0	Other	Other:WEE:WEE-Unclassified	NDR
CopciAB_493340.T0	CAMK	CAMK:RAD53	FB
CopciAB_494847.T0	STE	STE:STE11:STE11-Unclassified	NDR
CopciAB_495203.T0	Atypical	Atypical:PDHK:BCKDK	NDR
CopciAB_496162.T0	Other	Other:RAN	FB
CopciAB_496841.T0	Other	Other:FunK1	FB
CopciAB_496994.T0	AGC	AGC:AGC1	NDR
CopciAB_496995.T0	Other	Other:VPS15	NDR
CopciAB_497007.T0	AGC	AGC:AGC-Unique	FB
CopciAB_497308.T0	Other	Other:CAMKK:ELM	FB
CopciAB_497921.T0	Other	Other:FunK1	NDR
CopciAB_498122.T0	STE	STE:STE20:PAKA	NDR
CopciAB_499628.T0	Other	Other:AgaK1	FB
CopciAB_500000.T0	PKL	PKL:ccin4	NDR
CopciAB_500130.T0	Atypical	Atypical:PIKK:ATM	FB
CopciAB_500579.T0	PKL	PKL:ccin9	FB
CopciAB_500888.T0	CMGC	CMGC:SRPK	FB
CopciAB_501262.T0	CMGC	CMGC:SRPK	NDR
CopciAB_501312.T0	Other	Other:FunK1	NDR
CopciAB_501525.T0	PKL	PKL:CAK:Fmp29	NDR
CopciAB_501865.T0	PKL	PKL:CAK:Fmp29	FB
CopciAB_502185.T0	Other	Other:FunK1	FB
CopciAB_502291.T0	Other	Other:FunK1	FB
CopciAB_502470.T0	Other	Other:FunK1	NDR
CopciAB_502519.T0	PKL	PKL:CAK:Fmp29-like	NDR
CopciAB_502718.T0	Other	Other:FunK1	NDR
CopciAB_502818.T0	Other	Other:AgaK1	FB
CopciAB_503051.T0	Other	Other:FunK1	FB
CopciAB_503676.T0	STE	STE:STE7:STE7-Unclassified	FB
CopciAB_503850.T0	PKL	PKL:CAK:Fmp29-like	NDR
CopciAB_503887.T0	Other	Other:FunK1	FB
CopciAB_506114.T0	PKL	PKL:ccin4	FB
CopciAB_508178.T0	STE	STE:STE20:FRAY	Both
CopciAB_508269.T0	Other	Other:AgaK1	FB
CopciAB_510262.T0	PKL	PKL:ccin4	NDR
CopciAB_511083.T0	CMGC	CMGC:RCK:MAK	FB
CopciAB_511532.T0	Other	Other:FunK1	NDR
CopciAB_515655.T0	Other	Other:FunK1	NDR
CopciAB_515679.T0	Other	Other:FunK1	NDR
CopciAB_520581.T0	Atypical	Atypical:PDHK:BCKDK	NDR
CopciAB_521771.T0	TKL	TKL:TKL-ccin	NDR
CopciAB_527979.T0	PKL	PKL:ccin4	NDR
CopciAB_528707.T0	Other	Other:AgaK1	FB
CopciAB_534149.T0	Other	Other:FunK1	NDR
CopciAB_537608.T0	Other	Other:FunK1	NDR
CopciAB_538093.T0	CAMK	CAMK:CAMKL:PASK	NDR
CopciAB_538513.T0	CMGC	CMGC:CDK:CDK5	NDR
CopciAB_538972.T0	Other	Other:BUB	FB
CopciAB_539376.T0	AGC	AGC:Akt	FB
CopciAB_541568.T0	Other	Other:FunK1	NDR
CopciAB_541646.T0	Other	Other:FunK1	NDR
CopciAB_541725.T0	Other	Other:AgaK1	FB
CopciAB_542339.T0	Other	Other:FunK1	NDR
CopciAB_542353.T0	CMGC	CMGC:SRPK	FB
CopciAB_543068.T0	TKL	TKL:TKL-ccin	FB
CopciAB_543907.T0	Other	Other:FunK1	FB
CopciAB_544009.T0	PKL	PKL:CAK:ACAD	FB
CopciAB_544744.T0	Other	Other:FunK1	FB
CopciAB_545150.T0	Other	Other:Other-Unique	NDR
CopciAB_545389.T0	Other	Other:FunK1	NDR
CopciAB_545454.T0	Other	Other:FunK1	NDR
CopciAB_546195.T0	Other	Other:FunK1	NDR
CopciAB_546198.T0	Other	Other:FunK1	NDR
CopciAB_546199.T0	Other	Other:FunK1	NDR
CopciAB_546202.T0	Other	Other:FunK1	NDR
CopciAB_546598.T0	Other	Other:FunK1	FB
CopciAB_546599.T0	Other	Other:FunK1	NDR
CopciAB_546695.T0	Other	Other:FunK1	NDR
CopciAB_546985.T0	PKL	PKL:CAK:Fmp29-like	NDR
CopciAB_547025.T0	Other	Other:FunK1	FB
CopciAB_547026.T0	Other	Other:FunK1	NDR
CopciAB_547098.T0	Other	Other:FunK1	NDR
CopciAB_547154.T0	Other	Other:AgaK1	FB
CopciAB_547164.T0	Other	Other:FunK1	FB
CopciAB_547211.T0	Other	Other:FunK1	NDR
CopciAB_547260.T0	Other	Other:FunK1	NDR
CopciAB_547297.T0	Other	Other:FunK1	NDR
CopciAB_547298.T0	Other	Other:FunK1	NDR
CopciAB_547301.T0	Other	Other:FunK1	NDR
CopciAB_547302.T0	Other	Other:FunK1	NDR
CopciAB_547303.T0	Other	Other:FunK1	NDR
CopciAB_547358.T0	Other	Other:FunK1	NDR
CopciAB_547387.T0	Other	Other:FunK1	NDR
CopciAB_76909.T0	AGC	AGC:NDR:NDR-Unclassified	FB
CopciAB_82437.T0	CK1	CK1:CK1:CK1-G	FB

### Sheet: Table 5b
Kinases identified in the differentiallty expressed genes in 𝚫gcd1 vs WT
gene_id	baseMean	log2FoldChange	lfcSE	pvalue	padj	InterPro_accession	InterPro_description	Kinase_Group	Kinase_family	Devreg
CopciAB_492370.T0	36.1462	-1.99763	0.613361	6.01e-05	0.00138897	IPR011009;IPR040976;IPR000719	Protein kinaselike domain superfamily;Fungaltype protein kinase;Protein kinase domain	Other	Other:FunK1	NDR
CopciAB_546195.T0	72.4828	-1.72587	0.420491	2.18e-06	9.19e-05	IPR040976;IPR011009	Fungaltype protein kinase;Protein kinaselike domain superfamily	Other	Other:FunK1	NDR
CopciAB_430689.T0	49.7965	-1.3215	0.458323	0.000254	0.00433916	IPR008266;IPR040976;IPR011009	Tyrosineprotein kinase, active site;Fungaltype protein kinase;Protein kinaselike domain superfamily	Other	Other:FunK1	NDR
CopciAB_382169.T0	102.247	-1.3126	0.279383	1.85e-07	1.15e-05	IPR000719;IPR040976;IPR011009	Protein kinase domain;Fungaltype protein kinase;Protein kinaselike domain superfamily	Other	Other:FunK1	NDR
CopciAB_502291.T0	108.867	-1.22038	0.385926	0.000112	0.00229038	IPR040976;IPR011009	Fungaltype protein kinase;Protein kinaselike domain superfamily	Other	Other:FunK1	FB
CopciAB_1002730.T0	156.239	-1.16735	0.331591	3.44e-05	0.000877	IPR040976;IPR011009;IPR000719	Fungaltype protein kinase;Protein kinaselike domain superfamily;Protein kinase domain	Other	Other:FunK1	NDR
CopciAB_547298.T0	344.733	-1.16281	0.223331	1.72e-08	1.48e-06	IPR040976;IPR011009;IPR000719	Fungaltype protein kinase;Protein kinaselike domain superfamily;Protein kinase domain	Other	Other:FunK1	NDR
CopciAB_455862.T0	69.31	-1.13292	0.348843	9.51e-05	0.00200398	IPR011009;IPR000719;IPR040976	Protein kinaselike domain superfamily;Protein kinase domain;Fungaltype protein kinase	Other	Other:FunK1	FB
CopciAB_393050.T0	960.56	-1.06875	0.335931	0.000126	0.00252471	IPR001245;IPR001895;IPR036537;IPR036964;IPR000651;IPR008937;IPR023578;IPR008266;IPR000719;IPR011009	Serinethreonine/tyrosineprotein kinase, catalytic domain;Ras guaninenucleotide exchange factors catalytic domain;Adaptor protein Cbl, Nterminal domain superfamily;Ras guaninenucleotide exchange factor, catalytic domain superfamily;Raslike guanine nucleotide exchange factor, Nterminal;Raslike guanine nucleotide exchange factor;Ras guanine nucleotide exchange factor domain superfamily;Tyrosineprote…	TKL	TKL:TKL-ccin	FB
CopciAB_480759.T0	955.527	-1.0304	0.193658	1.02e-08	9.69e-07	IPR011009	Protein kinaselike domain superfamily	PKL	PKL:ccin4	FB
CopciAB_376774.T0	336.568	-0.95589	0.229262	3.3e-06	0.000129	IPR011009;IPR040976	Protein kinaselike domain superfamily;Fungaltype protein kinase	Other	Other:FunK1	FB
CopciAB_370646.T0	238.934	-0.943171	0.302274	0.000181	0.00333722	IPR001245;IPR000719;IPR011009	Serinethreonine/tyrosineprotein kinase, catalytic domain;Protein kinase domain;Protein kinaselike domain superfamily	Other	Other:AgaK1	NDR
CopciAB_547025.T0	264.218	-0.935671	0.241794	1.24e-05	0.000376	IPR040976;IPR011009	Fungaltype protein kinase;Protein kinaselike domain superfamily	Other	Other:FunK1	FB
CopciAB_433823.T0	188.181	-0.898379	0.28047	0.000154	0.00293674	IPR040976;IPR000719;IPR011009	Fungaltype protein kinase;Protein kinase domain;Protein kinaselike domain superfamily	PKL	PKL:PKL-Unique	FB
CopciAB_428994.T0	271.659	-0.822775	0.254354	0.00016	0.00301849	IPR011009	Protein kinaselike domain superfamily	PKL	PKL:ccin3	FB
CopciAB_547164.T0	251.82	-0.768141	0.248603	0.000293	0.00487147	IPR040976;IPR011009	Fungaltype protein kinase;Protein kinaselike domain superfamily	Other	Other:FunK1	FB
CopciAB_546695.T0	471.647	-0.753757	0.208763	4.82e-05	0.00113722	IPR011009;IPR040976	Protein kinaselike domain superfamily;Fungaltype protein kinase	Other	Other:FunK1	NDR
CopciAB_404912.T0	929.207	-0.678596	0.208638	0.000212	0.00376197	IPR011009;IPR001806;IPR008271;IPR005225;IPR027417;IPR000719	Protein kinaselike domain superfamily;Small GTPase;Serine/threonineprotein kinase, active site;Small GTPbinding protein domain;Ploop containing nucleoside triphosphate hydrolase;Protein kinase domain	TKL	TKL:TKL-ccin	NDR
CopciAB_407805.T0	350.541	-0.615126	0.16913	6.28e-05	0.00142329	IPR040976;IPR011009;IPR000719	Fungaltype protein kinase;Protein kinaselike domain superfamily;Protein kinase domain	Other	Other:FunK1	FB
CopciAB_438455.T0	348.846	-0.589485	0.176809	0.000207	0.00369733	IPR000719;IPR011009;IPR001245	Protein kinase domain;Protein kinaselike domain superfamily;Serinethreonine/tyrosineprotein kinase, catalytic domain	Other	Other:AgaK1	FB
CopciAB_443321.T0	4241.69	0.643206	0.147667	2.97e-06	0.000119	IPR000719;IPR000961;IPR011009;IPR008271;IPR017892;IPR017441	Protein kinase domain;AGCkinase, Cterminal;Protein kinaselike domain superfamily;Serine/threonineprotein kinase, active site;Protein kinase, Cterminal;Protein kinase, ATP binding site	AGC	AGC:Akt	NDR
CopciAB_274375.T0	1347.88	0.668935	0.19492	0.00012	0.00242115	IPR008271;IPR000719;IPR011009;IPR027417;IPR006703	Serine/threonineprotein kinase, active site;Protein kinase domain;Protein kinaselike domain superfamily;Ploop containing nucleoside triphosphate hydrolase;AIG1type guanine nucleotidebinding (G) domain	TKL	TKL:TKL-ccin	NDR
CopciAB_501865.T0	460.464	0.807995	0.278587	0.000507	0.00750767	IPR011009	Protein kinaselike domain superfamily	PKL	PKL:CAK:Fmp29	FB
