## Supplementary tables for "Functional characterization of a Con7-related transcription factor in *Coprinopsis cinerea* indicates evolutionary conservation of morphogenetic roles": Supplementary Table 7.xlsx

### Sheet: Description
Column name	description
gene_id	Protein ID
baseMean	the average of the normalized counts for a gene across all samples
log2FoldChange	log2 of fold change
lfcSE	the standard error of the log2FoldChange
pvalue	unadjusted p-value associated with the Wald statistic
padj	p-value adjusted by Benjamini-Hochberg method
InterPro_accession	Interproscan ID of annotated gene
InterPro_description	Description of InterPro annotations

### Sheet: Table 7a
Ribosomal protein	Mitochondrail ribosome protein	Ribosome biogenesis
CopciAB_402123.T0	CopciAB_441206.T0	CopciAB_489743.T0
CopciAB_493413.T0	CopciAB_415536.T0	CopciAB_440744.T0
CopciAB_466803.T0	CopciAB_416611.T0	CopciAB_362551.T0
CopciAB_1000161.T0	CopciAB_357087.T0	CopciAB_422034.T0
CopciAB_1002706.T0	CopciAB_390202.T0	CopciAB_466287.T0
CopciAB_1001547.T0	CopciAB_359861.T0	CopciAB_415870.T0
CopciAB_1001173.T0	CopciAB_370663.T0	CopciAB_374263.T0
CopciAB_1000164.T0	CopciAB_1000901.T0	CopciAB_358398.T0
CopciAB_1000381.T0	CopciAB_1000167.T0	CopciAB_493846.T0
CopciAB_1000149.T0	CopciAB_401638.T0	CopciAB_438597.T0
CopciAB_1000410.T0	CopciAB_411545.T0	CopciAB_365291.T0
CopciAB_1001966.T0	CopciAB_464830.T0	CopciAB_420347.T0
CopciAB_355586.T0	CopciAB_361215.T0	CopciAB_359920.T0
CopciAB_1001149.T0	CopciAB_460477.T0	CopciAB_360250.T0
CopciAB_375811.T0	CopciAB_392072.T0	CopciAB_424326.T0
CopciAB_394207.T0	CopciAB_450865.T0	CopciAB_423880.T0
CopciAB_414944.T0	CopciAB_421646.T0	CopciAB_496854.T0
CopciAB_385868.T0	CopciAB_475894.T0	CopciAB_470615.T0
CopciAB_465149.T0	CopciAB_525802.T0	CopciAB_473136.T0
CopciAB_497971.T0	CopciAB_421625.T0	CopciAB_392897.T0
CopciAB_423325.T0	CopciAB_467826.T0	CopciAB_463899.T0
CopciAB_437986.T0	CopciAB_414986.T0	CopciAB_498673.T0
CopciAB_450520.T0	CopciAB_460942.T0	CopciAB_458845.T0
CopciAB_367451.T0	CopciAB_499956.T0	CopciAB_443420.T0
CopciAB_459549.T0	CopciAB_466984.T0	CopciAB_449428.T0
CopciAB_539473.T0	CopciAB_357200.T0	CopciAB_447903.T0
CopciAB_424304.T0	CopciAB_539369.T0	CopciAB_418689.T0
CopciAB_478794.T0	CopciAB_449157.T0	CopciAB_498719.T0
CopciAB_464188.T0	CopciAB_362592.T0	CopciAB_447670.T0
CopciAB_441325.T0	CopciAB_542406.T0	CopciAB_541731.T0
CopciAB_462840.T0	CopciAB_461763.T0	CopciAB_359811.T0
CopciAB_405648.T0	CopciAB_378531.T0	CopciAB_500975.T0
CopciAB_467085.T0	CopciAB_444674.T0	CopciAB_160527.T0
CopciAB_430785.T0	CopciAB_462134.T0	CopciAB_385153.T0
CopciAB_374411.T0	CopciAB_478114.T0	CopciAB_421674.T0
CopciAB_446591.T0	CopciAB_467145.T0	CopciAB_14413.T0
CopciAB_439980.T0	CopciAB_360836.T0	CopciAB_399307.T0
CopciAB_411041.T0	CopciAB_16780.T0	CopciAB_488837.T0
CopciAB_379934.T0	CopciAB_461678.T0	CopciAB_419124.T0
CopciAB_475978.T0	CopciAB_386834.T0	CopciAB_354375.T0
CopciAB_412254.T0	CopciAB_413961.T0	CopciAB_411238.T0
CopciAB_426850.T0	CopciAB_494887.T0	CopciAB_21836.T0
CopciAB_403137.T0	CopciAB_356997.T0
CopciAB_429262.T0	CopciAB_413807.T0
CopciAB_356089.T0	CopciAB_417666.T0
CopciAB_456295.T0	CopciAB_444266.T0
CopciAB_385517.T0	CopciAB_499885.T0
CopciAB_447700.T0	CopciAB_361198.T0
CopciAB_398047.T0	CopciAB_505578.T0
CopciAB_497565.T0	CopciAB_473715.T0
CopciAB_366589.T0	CopciAB_502568.T0
CopciAB_391408.T0	CopciAB_439610.T0
CopciAB_441187.T0	CopciAB_445261.T0
CopciAB_467768.T0	CopciAB_363200.T0
CopciAB_130885.T0	CopciAB_495468.T0
CopciAB_412005.T0	CopciAB_372140.T0
CopciAB_472703.T0	CopciAB_493899.T0
CopciAB_493053.T0	CopciAB_266692.T0
CopciAB_151260.T0	CopciAB_491362.T0
CopciAB_381793.T0	CopciAB_495866.T0
CopciAB_165767.T0	CopciAB_446424.T0
CopciAB_467322.T0	CopciAB_502735.T0
CopciAB_401275.T0	CopciAB_366343.T0
CopciAB_442748.T0	CopciAB_495485.T0
CopciAB_398594.T0	CopciAB_118369.T0
CopciAB_64051.T0	CopciAB_420962.T0
CopciAB_404670.T0	CopciAB_465444.T0
CopciAB_381804.T0
CopciAB_465651.T0
CopciAB_494449.T0
CopciAB_495378.T0
CopciAB_329287.T0
CopciAB_438384.T0
CopciAB_471911.T0
CopciAB_416494.T0
CopciAB_474164.T0
CopciAB_430789.T0
CopciAB_441652.T0
CopciAB_458947.T0
CopciAB_475518.T0
CopciAB_464129.T0
CopciAB_446338.T0
CopciAB_375577.T0
CopciAB_412936.T0
CopciAB_398174.T0
CopciAB_426937.T0
CopciAB_499692.T0
CopciAB_371937.T0
CopciAB_484600.T0
CopciAB_480276.T0
CopciAB_276340.T0
CopciAB_444440.T0

### Sheet: Table 7b
Upregulated mitochondria ribosomal genes
gene_id	baseMean	log2FoldChange	lfcSE	pvalue	padj	InterPro_accession	InterPro_description
CopciAB_16780.T0	2685.34	1.40018	0.380504	1.54e-05	0.000451	IPR000206;IPR014719;IPR036235;IPR008932;IPR013823	Ribosomal protein L7/L12;Ribosomal protein L7/L12, Cterminal/adaptor protein ClpSlike;Ribosomal protein L7/L12, oligomerisation domain superfamily;Ribosomal protein L7/L12, oligomerisation;Ribosomal protein L7/L12, Cterminal
CopciAB_357087.T0	1324.76	1.15095	0.323248	3.14e-05	0.000816	IPR043141;IPR001790	Ribosomal protein L10like domain superfamily;Ribosomal protein L10P
CopciAB_357200.T0	2072.86	0.96325	0.326934	0.000315	0.0051453	IPR023674;IPR002143;IPR016095;IPR028364	Ribosomal protein L1like;Ribosomal protein L1;Ribosomal protein L1, 3layer alpha/betasandwich;Ribosomal protein L1/ribosomal biogenesis protein
CopciAB_359861.T0	1916.08	0.753331	0.24383	0.000303	0.00501293	IPR002677;IPR011332	Ribosomal protein L32p;Zincbinding ribosomal protein
CopciAB_361215.T0	1199.32	1.19558	0.415247	0.000281	0.00473066	IPR005749;IPR030878;IPR036227;IPR021131	Ribosomal protein L15, bacterialtype;Ribosomal protein L15;Ribosomal L18e/L15P superfamily;Ribosomal protein L18e/L15P
CopciAB_362592.T0	830.251	0.880392	0.313413	0.000556	0.00802109	IPR037229;IPR001706;IPR021137	Ribosomal protein L35 superfamily;Ribosomal protein L35, nonmitochondrial;Ribosomal protein L35
CopciAB_363200.T0	1578.94	0.925528	0.331483	0.00052	0.00764054	IPR036049;IPR010729;IPR038340	Ribosomal protein L29/L35 superfamily;Ribosomal protein L47, mitochondrial;MRPL47 superfamily, mitochondrial
CopciAB_366343.T0	1093.47	0.957178	0.314536	0.000237	0.00410369	IPR024388	Ribosomal protein L20, mitochondrial
CopciAB_370663.T0	1025.06	0.958274	0.314227	0.000231	0.00404203	IPR026569;IPR034704;IPR001383;IPR037147	Ribosomal protein L28/L24;L28plike;Ribosomal protein L28;Ribosomal protein L28/L24 superfamily
CopciAB_372140.T0	2071.8	1.16857	0.355754	7.89e-05	0.00170338	IPR036389;IPR000999;IPR040030	Ribonuclease III, endonuclease domain superfamily;Ribonuclease III domain;54S ribosomal protein L15, mitochondrial
CopciAB_378531.T0	1952.92	1.06251	0.307433	5.01e-05	0.00117234	IPR022669;IPR014726;IPR002171;IPR022666;IPR008991;IPR012340;IPR014722;IPR005880	Ribosomal protein L2, Cterminal;Ribosomal protein L2, domain 3;Ribosomal protein L2;Ribosomal Proteins L2, RNA binding domain;Translation protein SH3like domain superfamily;Nucleic acidbinding, OBfold;Ribosomal protein L2, domain 2;Ribosomal protein L2, bacterial/organellartype
CopciAB_386834.T0	1025.67	1.22299	0.366332	6.19e-05	0.00141095	IPR020040;IPR036789;IPR000702;IPR002358;IPR019906	Ribosomal protein L6, alphabeta domain;Ribosomal protein L6, alphabeta domain superfamily;Ribosomal protein L6;Ribosomal protein L6, conserved site;Ribosomal protein L6, bacterialtype
CopciAB_411545.T0	2160.26	1.04223	0.348733	0.000245	0.00422193	IPR022801;IPR018079;IPR002942;IPR005709;IPR036986	Ribosomal protein S4/S9;Ribosomal protein S4, conserved site;RNAbinding S4 domain;Ribosomal protein S4, bacterialtype;RNAbinding S4 domain superfamily
CopciAB_413807.T0	3174.6	0.928411	0.311034	0.000304	0.00501985	IPR021036	Ribosomal protein S35, mitochondrial
CopciAB_413961.T0	1274.19	1.01086	0.341561	0.000282	0.00473066	IPR042831;IPR019192	54S ribosomal protein L28, mitochondrial;Ribosomal protein L28/L40, mitochondrial
CopciAB_415536.T0	1066.03	1.14806	0.316048	2.34e-05	0.00065	IPR000754;IPR020568;IPR014721;IPR020574	Ribosomal protein S9;Ribosomal protein S5 domain 2type fold;Ribosomal protein S5 domain 2type fold, subgroup;Ribosomal protein S9, conserved site
CopciAB_417666.T0	1710.8	1.03769	0.28538	2.66e-05	0.00072	IPR000086;IPR040008;IPR015797;IPR021757	NUDIX hydrolase domain;39S ribosomal protein L46, mitochondrial;NUDIX hydrolaselike domain superfamily;Ribosomal protein L46, Nterminal
CopciAB_421646.T0	673.615	1.10423	0.403505	0.000463	0.00692066	IPR018271;IPR001209	Ribosomal protein S14, conserved site;Ribosomal protein S14
CopciAB_444674.T0	2165.41	0.826939	0.282811	0.00044	0.00668099	IPR036870;IPR001648	Ribosomal protein S18 superfamily;Ribosomal protein S18
CopciAB_445261.T0	1935.57	0.965232	0.279979	5.95e-05	0.00137892	IPR027417;IPR019368	Ploop containing nucleoside triphosphate hydrolase;Ribosomal protein S23/S29, mitochondrial
CopciAB_449157.T0	1261.07	0.961803	0.312646	0.000211	0.0037486	IPR013025;IPR012678;IPR012677	Ribosomal protein L25/L23;Ribosomal protein L23/L15e core domain superfamily;Nucleotidebinding alphabeta plait domain superfamily
CopciAB_450865.T0	1383.83	1.12719	0.27956	4.96e-06	0.000177	IPR022803;IPR031309;IPR002132	Ribosomal protein L5 domain superfamily;Ribosomal protein L5, Cterminal;Ribosomal protein L5
CopciAB_461678.T0	3007.8	1.07044	0.317065	6.61e-05	0.00147702	IPR009000;IPR019927;IPR019926;IPR000597	Translation protein, betabarrel domain superfamily;Ribosomal protein L3, bacterial/organelletype;Ribosomal protein L3, conserved site;Ribosomal protein L3
CopciAB_462134.T0	1443.85	1.11957	0.336424	7.52e-05	0.00164944	IPR013810;IPR020568;IPR005324;IPR000851;IPR014721	Ribosomal protein S5, Nterminal;Ribosomal protein S5 domain 2type fold;Ribosomal protein S5, Cterminal;Ribosomal protein S5;Ribosomal protein S5 domain 2type fold, subgroup
CopciAB_466984.T0	611.241	0.996967	0.309942	0.000126	0.00252471	IPR028909;IPR036164	Ribosomal protein L21like;L21like superfamily
CopciAB_475894.T0	859.767	1.12178	0.319239	3.79e-05	0.000942	IPR000307;IPR023803	Ribosomal protein S16;Ribosomal protein S16 domain superfamily
CopciAB_493899.T0	1133.61	1.10143	0.350079	0.000137	0.00269372	IPR016939	Mitochondrial ribosomal protein S25
CopciAB_494887.T0	1363	1.09994	0.311833	3.71e-05	0.00093	IPR019349;IPR039848	Ribosomal protein S24/S35, mitochondrial, conserved domain;Ribosomal protein S24/S35, mitochondrial
CopciAB_495468.T0	1266.18	1.16707	0.324401	2.62e-05	0.000713	IPR024621	Inner membrane mitoribosome receptor Mba1, mitochondrial
CopciAB_502568.T0	452.449	1.1654	0.293447	6.04e-06	0.000207	IPR013870	Ribosomal protein L37, mitochondrial
CopciAB_502735.T0	1190.9	1.02529	0.298865	5.82e-05	0.00135042	IPR014720;IPR000999;IPR044443;IPR036389;IPR011907	Doublestranded RNAbinding domain;Ribonuclease III domain;54S ribosomal protein L3, doublestranded RNA binding domain;Ribonuclease III, endonuclease domain superfamily;Ribonuclease III
CopciAB_505578.T0	1783.58	0.952492	0.308157	0.000204	0.00367572	IPR016712	Mitochondrial ribosomal protein MRP51, fungi
CopciAB_539369.T0	1195.38	1.0427	0.262413	7.2e-06	0.000238739	IPR001857;IPR008991;IPR038657	Ribosomal protein L19;Translation protein SH3like domain superfamily;Ribosomal protein L19 superfamily
CopciAB_542406.T0	1986.63	1.0708	0.349338	0.000177	0.0032648	IPR023574;IPR013005;IPR002136	Ribosomal protein L4 domain superfamily;50S ribosomal protein uL4;Ribosomal protein L4/L1e
