## Supplementary tables for "Functional characterization of a Con7-related transcription factor in *Coprinopsis cinerea* indicates evolutionary conservation of morphogenetic roles": Supplementary Table 8.xlsx

### Sheet: Sheet1
Supplementary Table 8: Mapping statistics for 𝚫gcd1 mutant and wild type
file	Number of input reads	Uniquely mapped reads %	% of reads mapped to multiple loci	% of reads unmapped: too many mismatches	% of reads unmapped: too short	% of reads unmapped: other
gcd1_24h_1	27440880	0.9407	0.0256	0	0.0336	0
gcd1_24h_2	42811649	0.9748	0.0182	0	0.0069	0
gcd1_24h_3	21724036	0.9478	0.0247	0	0.0275	0
WT_24h_1	20484393	0.9415	0.0136	0	0.0446	0.0001
WT_24h_2	20797944	0.945	0.0224	0	0.0325	0
WT_24h_3	30381106	0.97	0.0212	0	0.0088	0
